# Transcriptome responses to reduced dopamine in the Substantia Nigra Pars Compacta reveals a potential protective role for dopamine

**DOI:** 10.1101/468330

**Authors:** M. Koltun, K. Cichewicz, J.T. Gibbs, M. Darvas, J. Hirsh

## Abstract

Parkinson’s Disease (PD), is a neurodegenerative disorder affecting both cognitive and motor functions. It is characterized by decreased brain dopamine (DA) and a selective and progressive loss of dopaminergic neurons in the substantia nigra pars compacta (SNc), whereas dopaminergic neurons in the ventral tegmental area (VTA) show reduced vulnerability. The majority of animal models of PD are genetic lesion or neurotoxin exposure models that lead to death of dopaminergic neurons. Here we use a DAT:TH KO mouse model that by inactivation of the tyrosine hydroxylase (*Th*) gene in dopamine transporter-expressing neurons, causes selective depletion of striatal dopamine without affecting DA neuron survival. We analyzed transcriptome responses to decreased DA in both pre- and post-synaptic dopaminergic brain regions of DAT:TH KO animals. We detected only few differentially expressed genes in the post-synaptic regions as a function of DA deficiency. This suggests that the broad striatal transcriptional changes in neurodegeneration-based PD models are not direct effects of DA depletion, but are rather a result of DA neuronal death. However, we find a number of dopaminergic genes differentially expressed in SNc, and to a lesser extent in VTA, as a function of DA deficiency, providing evidence for a DA-dependent feedback loop. Of particular interest, expression of *Nr4a2*, a crucial transcription factor maintaining DA neuron identity, is significantly decreased in SNc, but not VTA, of DAT:TH KO mice, implying a potential protective role for DA in the SNc.
