## Supplementary material for "Transcriptome responses to reduced dopamine in the Substantia Nigra Pars Compacta reveals a potential protective role for dopamine": Table S2

### Sheet: SNc
Gene	baseMean	log2FoldChange	lfcSE	stat	pvalue	padj	WT_SNc.2	DAT:TH_KO_High_SNc.2	WT_SNc.1	DAT:TH_KO_Low_SNc.2	WT_SNc.2	DAT:TH_KO_Low_SNc.1	WT_SNc.3	DAT:TH_KO_High_SNc.1	DAT:TH_KO_High_SNc.3	WT_SNc.4	DAT:TH_KO_Low_SNc.3	WT_SNc.5	ensembl_gene_id_version	ensembl_gene_id	entrezgene	description
En1	692.611	5.10317	0.882593	5.78202	7.38e-09	2.87e-05	471.444	813.201	1428	39.8953	1419.99	13.8212	38.934	1573.5	1463.41	608.156	16.4733	424.501	ENSMUSG00000058665.8	ENSMUSG00000058665	13798	engrailed 1 [Source:MGI Symbol;Acc:MGI:95389]
Cox20	540.214	0.835623	0.194189	4.30315	1.68e-05	0.0130957	687.082	551.127	591.223	332.461	551.652	390.449	571.843	544.108	532.053	806.936	331.868	591.763	ENSMUSG00000026500.6	ENSMUSG00000026500	66359	cytochrome c oxidase assembly protein 20 [Source:MGI Symbol;Acc:MGI:1913609]
Cox20	540.214	0.835623	0.194189	4.30315	1.68e-05	0.0130957	687.082	551.127	591.223	332.461	551.652	390.449	571.843	544.108	532.053	806.936	331.868	591.763	ENSMUSG00000111742.1	ENSMUSG00000111742	66359	cytochrome c oxidase assembly protein 20 [Source:MGI Symbol;Acc:MGI:1913609]
Ddc	8115.7	2.54876	0.477484	5.33789	9.4e-08	0.00020894	7654.1	13869.4	17245.6	1941.57	12054.6	1057.32	2052.55	17540.5	14177.5	3355.64	1062.53	5377.01	ENSMUSG00000020182.16	ENSMUSG00000020182	13195	dopa decarboxylase [Source:MGI Symbol;Acc:MGI:94876]
Myo19	157.404	1.5793	0.384903	4.10311	4.08e-05	0.0264183	325.043	140.672	121.582	10.6388	98.7525	38.0083	53.5343	40.849	141.543	348.765	156.496	412.965	ENSMUSG00000020527.14	ENSMUSG00000020527	66196	myosin XIX [Source:MGI Symbol;Acc:MGI:1913446]
Mirg	368.951	1.67786	0.431982	3.8841	0.000102711	0.0469875	803.358	785.58	54.8312	23.9372	44.2683	13.8212	41.3674	26.1433	265.493	1278.98	224.106	865.535	ENSMUSG00000097391.8	ENSMUSG00000097391	100040724	miRNA containing gene [Source:MGI Symbol;Acc:MGI:3781106]
Dok3	117.117	1.73461	0.411676	4.21353	2.51e-05	0.0177747	167.014	168.935	47.6793	5.31938	34.0526	13.8212	36.5006	29.4113	149.007	339.006	100.899	313.761	ENSMUSG00000035711.5	ENSMUSG00000035711	27261	docking protein 3 [Source:MGI Symbol;Acc:MGI:1351490]
Slc6a3	7954.15	4.82603	0.890695	5.41828	6.02e-08	0.000159731	5915.78	10189.4	19436.5	731.415	13365.6	165.854	451.391	16217	11672.1	4998.79	219.987	12086	ENSMUSG00000021609.6	ENSMUSG00000021609	13162	solute carrier family 6 (neurotransmitter transporter, dopamine), member 3 [Source:MGI Symbol;Acc:MGI:94862]
Colq	114.866	4.88979	0.828423	5.90252	3.58e-09	1.86e-05	257.92	47.5331	255.084	5.31938	146.426	3.4553	24.3338	196.075	127.415	259.904	6.86387	48.0639	ENSMUSG00000057606.14	ENSMUSG00000057606	382864	collagen-like tail subunit (single strand of homotrimer) of asymmetric acetylcholinesterase [Source:MGI Symbol;Acc:MGI:1338761]
Sncg	1548.41	1.62919	0.375847	4.33471	1.46e-05	0.0119479	1162.23	2381.79	3106.31	867.059	2012.51	307.522	1024.45	3039.16	1731.57	1504.98	457.82	985.503	ENSMUSG00000023064.4	ENSMUSG00000023064	20618	synuclein, gamma [Source:MGI Symbol;Acc:MGI:1298397]
Gch1	468.587	2.03824	0.49159	4.14622	3.38e-05	0.0228578	397.451	638.485	858.228	132.984	796.83	76.0166	124.102	818.613	955.882	293.291	142.425	388.741	ENSMUSG00000037580.10	ENSMUSG00000037580	14528	GTP cyclohydrolase 1 [Source:MGI Symbol;Acc:MGI:95675]
Slc39a4	136.565	2.81988	0.609302	4.62804	3.69e-06	0.00441668	139.002	248.585	307.532	13.2984	166.858	27.6424	26.7671	214.049	303.345	77.5604	16.4733	97.6659	ENSMUSG00000063354.7	ENSMUSG00000063354	72027	solute carrier family 39 (zinc transporter), member 4 [Source:MGI Symbol;Acc:MGI:1919277]
Lrg1	73.496	2.98703	0.657972	4.53976	5.63e-06	0.0058399	95.663	3.85403	90.5907	10.6388	125.995	6.9106	212.92	29.4113	25.0566	194.671	37.4081	48.8329	ENSMUSG00000037095.8	ENSMUSG00000037095	76905	leucine-rich alpha-2-glycoprotein 1 [Source:MGI Symbol;Acc:MGI:1924155]
Aldh1a7	212.876	4.24543	0.675424	6.28557	3.27e-10	2.8e-06	274.833	265.928	407.658	10.6388	371.173	20.7318	21.9004	537.572	370.518	141.766	7.20707	124.582	ENSMUSG00000024747.3	ENSMUSG00000024747	26358	aldehyde dehydrogenase family 1, subfamily A7 [Source:MGI Symbol;Acc:MGI:1347050]
Pitx3	149.372	3.66078	0.756253	4.84068	1.29e-06	0.00208273	114.161	198.483	328.987	37.2357	217.936	3.4553	13.3836	279.407	331.866	130.466	4.80471	132.272	ENSMUSG00000025229.15	ENSMUSG00000025229	18742	paired-like homeodomain transcription factor 3 [Source:MGI Symbol;Acc:MGI:1100498]
Slc18a2	6056.53	3.04548	0.683937	4.45286	8.47e-06	0.00823707	6944.29	12711.2	10615.8	861.739	8203.27	380.083	1177.75	10112.6	13449.8	1941.06	749.535	5531.2	ENSMUSG00000025094.8	ENSMUSG00000025094	214084	solute carrier family 18 (vesicular monoamine), member 2 [Source:MGI Symbol;Acc:MGI:106677]
Gata3	380.264	3.65019	0.898387	4.06304	4.84e-05	0.026907	559.179	373.199	708.038	15.9581	633.378	41.4636	20.6837	732.014	605.623	579.392	53.5382	240.704	ENSMUSG00000015619.10	ENSMUSG00000015619	14462	GATA binding protein 3 [Source:MGI Symbol;Acc:MGI:95663]
4930412O13Rik	38.0289	4.06656	1.03985	3.9107	9.2e-05	0.0433767	51.2669	43.0367	90.5907	0	57.8894	0	2.43338	81.6979	47.4476	54.96	5.4911	21.5326	ENSMUSG00000025783.2	ENSMUSG00000025783	NA	RIKEN cDNA 4930412O13 gene [Source:MGI Symbol;Acc:MGI:1921185]
Lcn2	95.328	4.62293	0.853877	5.41404	6.16e-08	0.000159731	12.6846	2.56936	164.494	0	279.231	6.9106	615.644	3.26792	4.26495	20.0322	4.46152	30.3764	ENSMUSG00000026822.14	ENSMUSG00000026822	16819	lipocalin 2 [Source:MGI Symbol;Acc:MGI:96757]
Nr4a2	792.409	2.23472	0.554956	4.02684	5.65e-05	0.0293092	559.708	1634.75	1082.32	130.325	1437.02	117.48	170.336	1302.27	1508.46	262.986	244.697	1058.56	ENSMUSG00000026826.13	ENSMUSG00000026826	18227	nuclear receptor subfamily 4, group A, member 2 [Source:MGI Symbol;Acc:MGI:1352456]
Foxa2	92.6142	4.49809	0.920152	4.88842	1.02e-06	0.00197627	73.9935	177.286	214.557	5.31938	105.563	6.9106	2.43338	181.369	206.85	35.4415	2.05916	99.5884	ENSMUSG00000037025.11	ENSMUSG00000037025	15376	forkhead box A2 [Source:MGI Symbol;Acc:MGI:1347476]
Lime1	824.24	1.16487	0.285141	4.08523	4.4e-05	0.026907	1646.36	1307.8	145.422	58.5132	119.184	69.106	130.186	91.5017	766.891	2435.19	884.41	2236.32	ENSMUSG00000090077.9	ENSMUSG00000090077	72699	Lck interacting transmembrane adaptor 1 [Source:MGI Symbol;Acc:MGI:1919949]
Pax5	55.2233	8.17809	2.07749	3.93653	8.27e-05	0.0401819	34.8826	6.42339	209.789	0	228.152	0	0	65.3584	93.5624	16.4366	0	8.07474	ENSMUSG00000014030.15	ENSMUSG00000014030	18507	paired box 5 [Source:MGI Symbol;Acc:MGI:97489]
En2	320.183	1.95618	0.481417	4.06338	4.84e-05	0.026907	348.298	360.352	429.114	53.1938	531.22	124.391	113.152	426.463	880.446	279.423	79.2778	216.864	ENSMUSG00000039095.8	ENSMUSG00000039095	13799	engrailed 2 [Source:MGI Symbol;Acc:MGI:95390]
Slc10a4	1427.09	3.60621	0.784089	4.59924	4.24e-06	0.00471097	1237.28	1215.95	3647.47	252.671	2693.56	107.114	153.303	3795.69	1414.9	842.378	109.822	1654.94	ENSMUSG00000029219.10	ENSMUSG00000029219	231290	solute carrier family 10 (sodium/bile acid cotransporter family), member 4 [Source:MGI Symbol;Acc:MGI:3606480]
Dao	235.812	4.28764	0.983554	4.35934	1.3e-05	0.0112729	461.402	46.2484	531.624	21.2775	521.004	27.6424	38.934	439.535	272.157	407.834	11.3254	50.7555	ENSMUSG00000042096.15	ENSMUSG00000042096	13142	D-amino acid oxidase [Source:MGI Symbol;Acc:MGI:94859]
Ret	6105.12	2.09575	0.491017	4.26817	1.97e-05	0.014597	5370.34	8334.35	12649.3	1867.1	10689.1	2062.81	1800.7	9491.67	10779.9	2109.54	1051.2	7055.4	ENSMUSG00000030110.13	ENSMUSG00000030110	19713	ret proto-oncogene [Source:MGI Symbol;Acc:MGI:97902]
Gucy2c	400.781	3.76495	0.932201	4.03878	5.37e-05	0.028818	332.971	691.799	934.514	42.555	810.451	10.3659	36.5006	723.844	688.79	116.084	37.7513	383.742	ENSMUSG00000042638.14	ENSMUSG00000042638	14917	guanylate cyclase 2c [Source:MGI Symbol;Acc:MGI:106903]
Th	2641.24	4.69992	0.749524	6.27055	3.6e-10	2.8e-06	3176.43	1289.82	8188.92	305.864	5288.36	41.4636	559.677	1392.13	1915.76	3794.3	183.265	5558.88	ENSMUSG00000000214.11	ENSMUSG00000000214	21823	tyrosine hydroxylase [Source:MGI Symbol;Acc:MGI:98735]
Chrnb3	938.685	4.07727	0.876	4.65442	3.25e-06	0.00421126	794.901	1504.36	2248.08	103.728	1685.6	41.4636	70.5679	1872.52	1830.46	249.632	37.7513	825.161	ENSMUSG00000031492.13	ENSMUSG00000031492	108043	cholinergic receptor, nicotinic, beta polypeptide 3 [Source:MGI Symbol;Acc:MGI:106212]
Chrna6	1910.33	4.18362	0.89838	4.65684	3.21e-06	0.00421126	1707.14	3495.61	4484.24	183.519	3023.87	89.8378	88.8182	4182.93	3504.72	547.546	60.4021	1555.35	ENSMUSG00000031491.10	ENSMUSG00000031491	11440	cholinergic receptor, nicotinic, alpha polypeptide 6 [Source:MGI Symbol;Acc:MGI:106213]
Fgf20	39.604	3.46778	0.876165	3.95791	7.56e-05	0.0379356	33.8256	50.1024	71.519	5.31938	119.184	0	4.86675	73.5281	54.3781	23.114	4.80471	34.606	ENSMUSG00000031603.14	ENSMUSG00000031603	80857	fibroblast growth factor 20 [Source:MGI Symbol;Acc:MGI:1891346]
Jak3	235.985	0.93416	0.229167	4.07634	4.58e-05	0.026907	377.367	210.687	252.7	93.0891	238.368	120.935	178.853	129.083	202.052	408.348	228.91	391.433	ENSMUSG00000031805.17	ENSMUSG00000031805	16453	Janus kinase 3 [Source:MGI Symbol;Acc:MGI:99928]
2900052N01Rik	2986.3	-1.65458	0.342288	-4.83387	1.34e-06	0.00208273	677.04	966.72	2438.8	7582.77	3388.23	9280.93	4265.71	1900.29	1147.01	408.861	2887.98	891.297	ENSMUSG00000099696.6	ENSMUSG00000099696	73040	RIKEN cDNA 2900052N01 gene [Source:MGI Symbol;Acc:MGI:1920290]

### Sheet: VTA
Gene	baseMean	log2FoldChange	lfcSE	stat	pvalue	padj	WT_VTA	DAT:TH_KO_High_VTA	WT_VTA.1	DAT:TH_KO_Low_VTA	WT_VTA.2	DAT:TH_KO_Low_VTA.1	WT_VTA.3	DAT:TH_KO_High_VTA.1	WT_VTA.4	DAT:TH_KO_Low_VTA.2	WT_VTA.5	ensembl_gene_id_version	ensembl_gene_id	entrezgene	description
Slc6a3	3756.49	6.67169	1.11964	5.95878	2.54122e-09	1.10382e-05	5632.42	966.79	5590.88	50.9833	8986.46	64.1721	564.314	14055.8	241.765	32.5478	5135.29	ENSMUSG00000021609.6	ENSMUSG00000021609	13162	solute carrier family 6 (neurotransmitter transporter, dopamine), member 3 [Source:MGI Symbol;Acc:MGI:94862]
Epha4	2301.47	-0.5062	0.138908	-3.64413	0.000268295	0.0431624	2021.93	2229.76	1927.35	2093.72	1958.67	2645.64	1696.62	1686.21	2512.69	4088.39	2455.17	ENSMUSG00000026235.14	ENSMUSG00000026235	13838	Eph receptor A4 [Source:MGI Symbol;Acc:MGI:98277]
En1	425.306	6.04647	1.29129	4.68249	2.83414e-06	0.00384719	784.616	236.944	770.94	6.79778	1265.7	5.83382	39.2566	1256.15	8.31623	5.63063	298.174	ENSMUSG00000058665.8	ENSMUSG00000058665	13798	engrailed 1 [Source:MGI Symbol;Acc:MGI:95389]
Ildr2	3946.91	-1.20115	0.281418	-4.26821	1.97051e-05	0.0116966	1258.09	1850.94	2485.18	7705.28	2411.16	7686.06	4775.81	2004.5	3763.09	6312.08	3163.76	ENSMUSG00000040612.13	ENSMUSG00000040612	100039795	immunoglobulin-like domain containing receptor 2 [Source:MGI Symbol;Acc:MGI:1196370]
Mab21l1	279.602	2.47616	0.530538	4.66726	3.05249e-06	0.00384719	584.114	512.647	476.353	27.1911	461.98	93.3412	72.3794	391.181	159.79	38.8651	257.775	ENSMUSG00000056947.5	ENSMUSG00000056947	17116	mab-21-like 1 (C. elegans) [Source:MGI Symbol;Acc:MGI:1333773]
Vip	90.4719	2.28815	0.494766	4.62472	3.75108e-06	0.00407336	242.535	120.666	131.624	13.5956	177.198	17.5015	60.1117	87.4691	42.1752	21.2865	81.028	ENSMUSG00000019772.5	ENSMUSG00000019772	22353	vasoactive intestinal polypeptide [Source:MGI Symbol;Acc:MGI:98933]
B2m	2261.84	0.538054	0.118688	4.53334	5.8058e-06	0.00537947	1650.4	1765.38	2851.85	1933.97	2648.47	2068.09	3163.84	3998.07	1729.18	1264.69	1806.26	ENSMUSG00000060802.8	ENSMUSG00000060802	12010	beta-2 microglobulin [Source:MGI Symbol;Acc:MGI:88127]
Hspe1	2450.41	0.553703	0.123456	4.48504	7.29019e-06	0.00589394	1566.82	1286.37	3187.18	2352.03	2879.46	2216.85	3710.98	3147.67	2337.45	1658.15	2611.49	ENSMUSG00000073676.4	ENSMUSG00000073676	15528	heat shock protein 1 (chaperonin 10) [Source:MGI Symbol;Acc:MGI:104680]
Grm1	2881.62	-0.596181	0.158415	-3.76342	0.000167602	0.0369438	2376.07	2721.93	2040.17	2423.41	2237.12	3546.96	2083.05	2401.76	2851.28	5462.81	3553.3	ENSMUSG00000019828.13	ENSMUSG00000019828	14816	glutamate receptor, metabotropic 1 [Source:MGI Symbol;Acc:MGI:1351338]
Pde7b	917.578	-0.632458	0.158995	-3.97785	6.95414e-05	0.021576	548.845	587.241	799.145	1267.79	803.719	1505.13	817.028	657.233	949.832	1178.18	979.222	ENSMUSG00000019990.15	ENSMUSG00000019990	29863	phosphodiesterase 7B [Source:MGI Symbol;Acc:MGI:1352752]
Nt5dc3	4160.05	-0.504895	0.138186	-3.65373	0.000258454	0.0425949	3065.03	3609.74	4033.33	5145.92	4170.48	5127.93	3800.53	3014.04	3990.6	6064.19	3738.76	ENSMUSG00000054027.8	ENSMUSG00000054027	103466	5'-nucleotidase domain containing 3 [Source:MGI Symbol;Acc:MGI:3513266]
Th	2147.18	3.76773	0.854594	4.4088	1.03947e-05	0.00752518	5367.18	372.236	4534.76	316.097	6331.66	151.679	929.891	2036.09	556.593	233.465	2789.38	ENSMUSG00000000214.11	ENSMUSG00000000214	21823	tyrosine hydroxylase [Source:MGI Symbol;Acc:MGI:98735]
Atp2b1	6272.48	-0.665631	0.177001	-3.7606	0.000169508	0.0369438	5737.75	6230.02	5051.85	6685.62	5021.66	8771.15	4823.65	3171.97	5765.52	10044.4	7693.76	ENSMUSG00000019943.10	ENSMUSG00000019943	67972	ATPase, Ca++ transporting, plasma membrane 1 [Source:MGI Symbol;Acc:MGI:104653]
Ly6a	961.719	1.03951	0.246139	4.22324	2.40813e-05	0.0136436	720.842	606.255	1679.77	547.221	1759.32	632.97	1150.71	1364.28	614.213	556.471	946.857	ENSMUSG00000075602.10	ENSMUSG00000075602	110454	lymphocyte antigen 6 complex, locus A [Source:MGI Symbol;Acc:MGI:107527]
Agap2	8063.63	-0.565891	0.146165	-3.87159	0.000108127	0.0281801	4846.36	5086.25	6769.23	12341.4	7236.63	12297.7	9438.76	7137.24	7511.93	9183.15	6851.34	ENSMUSG00000025422.9	ENSMUSG00000025422	216439	ArfGAP with GTPase domain, ankyrin repeat and PH domain 2 [Source:MGI Symbol;Acc:MGI:3580016]
Ikzf4	211.865	-1.01357	0.282276	-3.5907	0.000329795	0.0488359	160.885	221.587	100.285	333.091	139.227	335.445	224.499	148.212	210.282	310.097	146.906	ENSMUSG00000002578.17	ENSMUSG00000002578	22781	IKAROS family zinc finger 4 [Source:MGI Symbol;Acc:MGI:1343139]
Pitpnm3	2306.8	-0.542059	0.150045	-3.61264	0.000303096	0.0470196	1733.5	2094.47	1845.87	3262.93	1737.17	3062.76	2191.01	2240.18	2439.62	2636.51	2130.83	ENSMUSG00000040543.16	ENSMUSG00000040543	327958	PITPNM family member 3 [Source:MGI Symbol;Acc:MGI:2685726]
Ankfn1	102.036	-1.57837	0.383575	-4.1149	3.87349e-05	0.018027	24.64	29.9837	56.4102	336.49	75.9419	192.516	85.8738	36.4455	92.0725	133.487	58.533	ENSMUSG00000047773.13	ENSMUSG00000047773	382543	ankyrin-repeat and fibronectin type III domain containing 1 [Source:MGI Symbol;Acc:MGI:2686021]
Hlf	4021.34	-0.788536	0.21784	-3.61979	0.000294839	0.0462897	1703.54	3322.34	3939.32	3793.16	3461.69	6764.32	2864.5	4143.85	3719.73	7028.26	3494.07	ENSMUSG00000003949.16	ENSMUSG00000003949	217082	hepatic leukemia factor [Source:MGI Symbol;Acc:MGI:96108]
Xylt2	967.756	-0.654975	0.160188	-4.08878	4.33657e-05	0.0182351	993.815	1091.84	705.128	856.52	689.806	1292.19	679.63	622.003	970.623	1620.39	1123.37	ENSMUSG00000020868.15	ENSMUSG00000020868	217119	xylosyltransferase II [Source:MGI Symbol;Acc:MGI:2444797]
Wnt9b	64.9094	-3.5996	0.894845	-4.0226	5.75595e-05	0.0214302	2.89883	12.4322	0	27.1911	0	177.932	25.7621	3.64455	32.0769	393.732	38.3334	ENSMUSG00000018486.2	ENSMUSG00000018486	22412	wingless-type MMTV integration site family, member 9B [Source:MGI Symbol;Acc:MGI:1197020]
Axin2	565.864	-0.811884	0.154656	-5.2496	1.52426e-07	0.000397252	376.848	525.08	401.14	693.374	493.622	848.821	514.016	499.303	491.251	904.06	476.986	ENSMUSG00000000142.15	ENSMUSG00000000142	12006	axin 2 [Source:MGI Symbol;Acc:MGI:1270862]
Mat2a	4763.92	0.435239	0.105106	4.14093	3.45896e-05	0.0173764	6913.22	7096.62	4224.5	2729.31	4233.76	3371.95	4144.02	3674.92	5845.71	4328.17	5840.9	ENSMUSG00000053907.10	ENSMUSG00000053907	232087	methionine adenosyltransferase II, alpha [Source:MGI Symbol;Acc:MGI:2443731]
Zdhhc22	534.865	-0.845349	0.210665	-4.01277	6.0011e-05	0.021576	405.836	424.159	344.729	666.182	360.724	603.801	460.038	242.97	712.226	1170.48	492.366	ENSMUSG00000048483.6	ENSMUSG00000048483	238331	zinc finger, DHHC-type containing 22 [Source:MGI Symbol;Acc:MGI:2685108]
Cdc42bpb	5246.55	-0.372473	0.0971872	-3.83253	0.000126831	0.0317834	4716.88	4957.54	4487.75	6264.15	4806.49	5918.41	4752.5	3973.77	5617.02	6806.61	5410.97	ENSMUSG00000021279.5	ENSMUSG00000021279	217866	CDC42 binding protein kinase beta [Source:MGI Symbol;Acc:MGI:2136459]
Mat2a	4763.92	0.435239	0.105106	4.14093	3.45896e-05	0.0173764	6913.22	7096.62	4224.5	2729.31	4233.76	3371.95	4144.02	3674.92	5845.71	4328.17	5840.9	ENSMUSG00000104463.2	ENSMUSG00000104463	232087	methionine adenosyltransferase II, alpha [Source:MGI Symbol;Acc:MGI:2443731]
Ypel5	3840.06	0.34003	0.0831634	4.0887	4.33801e-05	0.0182351	4314.42	4420.76	4237.04	3256.14	4015.43	3313.61	4087.59	4101.33	3595.58	2923.12	3975.65	ENSMUSG00000039770.6	ENSMUSG00000039770	383295	yippee like 5 [Source:MGI Symbol;Acc:MGI:1916937]
Jph4	5595.65	-0.32459	0.088755	-3.65714	0.000255043	0.0425949	4378.2	4176.5	5550.14	7385.79	5543.76	7633.56	6283.51	5650.26	4704.02	5558.26	4688.15	ENSMUSG00000022208.12	ENSMUSG00000022208	319984	junctophilin 4 [Source:MGI Symbol;Acc:MGI:2443113]
Ptk2b	710.886	-1.53018	0.42448	-3.60483	0.000312352	0.0476405	202.435	441.711	200.57	1101.24	224.662	1245.52	802.307	304.927	678.367	1818.28	799.721	ENSMUSG00000059456.13	ENSMUSG00000059456	19229	PTK2 protein tyrosine kinase 2 beta [Source:MGI Symbol;Acc:MGI:104908]
Zic2	427.36	-1.3446	0.369889	-3.63516	0.000277809	0.0441479	200.019	513.379	288.319	217.529	249.975	965.498	219.592	434.916	327.897	927.132	356.707	ENSMUSG00000061524.8	ENSMUSG00000061524	22772	zinc finger protein of the cerebellum 2 [Source:MGI Symbol;Acc:MGI:106679]
Sema5a	3006.51	-0.698697	0.187216	-3.73204	0.000189932	0.0369438	1653.78	1818.03	3068.09	4901.2	3224.37	4529.96	2335.77	1872.08	3181.55	4049.93	2436.81	ENSMUSG00000022231.10	ENSMUSG00000022231	20356	sema domain, seven thrombospondin repeats (type 1 and type 1-like), transmembrane domain (TM) and short cytoplasmic domain, (semaphorin) 5A [Source:MGI Symbol;Acc:MGI:107556]
Adcy8	1676.95	-0.401578	0.105266	-3.81487	0.000136253	0.0333146	1273.07	1434.83	1457.26	2025.74	1711.86	2047.67	1399.74	1838.07	1587.21	2075.64	1595.31	ENSMUSG00000022376.8	ENSMUSG00000022376	11514	adenylate cyclase 8 [Source:MGI Symbol;Acc:MGI:1341110]
Adgrb1	7438.89	-0.444513	0.0983498	-4.51971	6.19232e-06	0.00537947	7137.88	8404.2	5155.27	7552.33	5673.49	7648.14	6063.92	6057.24	7864.18	11390.9	8880.25	ENSMUSG00000034730.17	ENSMUSG00000034730	107831	adhesion G protein-coupled receptor B1 [Source:MGI Symbol;Acc:MGI:1933736]
Pitx3	72.3653	4.36742	1.06671	4.0943	4.23449e-05	0.0182351	116.919	36.5654	75.2137	0	164.541	2.91691	20.8551	272.126	4.75213	6.17996	95.9482	ENSMUSG00000025229.15	ENSMUSG00000025229	18742	paired-like homeodomain transcription factor 3 [Source:MGI Symbol;Acc:MGI:1100498]
Srl	213.382	-1.10297	0.229983	-4.79589	1.61955e-06	0.00338991	129.964	92.8762	147.293	564.216	240.483	347.112	219.592	134.848	124.149	234.427	112.246	ENSMUSG00000022519.14	ENSMUSG00000022519	106393	sarcalumenin [Source:MGI Symbol;Acc:MGI:2146620]
Adcy5	5911.79	-0.320271	0.0773526	-4.1404	3.46701e-05	0.0173764	4260.31	3794.76	5935.61	7749.47	6328.49	7665.64	6262.65	4989.39	5711.47	6863.74	5468.13	ENSMUSG00000022840.9	ENSMUSG00000022840	224129	adenylate cyclase 5 [Source:MGI Symbol;Acc:MGI:99673]
Neurl1b	509.008	-1.54316	0.336763	-4.58233	4.59818e-06	0.00460914	162.818	144.068	235.043	1114.84	256.304	1228.02	694.351	210.169	364.726	881.4	307.355	ENSMUSG00000034413.14	ENSMUSG00000034413	240055	neuralized E3 ubiquitin protein ligase 1B [Source:MGI Symbol;Acc:MGI:3643092]
Syngap1	1714.26	-0.755951	0.177132	-4.26773	1.97471e-05	0.0116966	1463.43	1344.15	1466.67	2844.87	1503.02	2558.13	2137.03	1132.24	1288.42	2082.51	1036.38	ENSMUSG00000067629.13	ENSMUSG00000067629	240057	synaptic Ras GTPase activating protein 1 homolog (rat) [Source:MGI Symbol;Acc:MGI:3039785]
Btbd9	2483.41	-0.351318	0.0949137	-3.70145	0.000214373	0.0391906	2075.08	2191	2491.45	2997.82	2502.92	3094.84	2376.25	2115.05	2232.31	2928.34	2312.4	ENSMUSG00000062202.14	ENSMUSG00000062202	224671	BTB (POZ) domain containing 9 [Source:MGI Symbol;Acc:MGI:1916625]
Grsf1	3969.34	0.353629	0.0876191	4.03598	5.4374e-05	0.0208396	5032.37	4703.78	4161.82	3096.39	4028.09	3106.51	3871.68	4224.03	3936.55	3318.36	4183.16	ENSMUSG00000044221.14	ENSMUSG00000044221	231413	G-rich RNA sequence binding factor 1 [Source:MGI Symbol;Acc:MGI:106479]
Dcn	582.71	1.49058	0.374199	3.98339	6.79402e-05	0.021576	551.261	525.811	1143.87	169.944	1208.74	282.94	447.771	1054.49	368.29	252.692	403.992	ENSMUSG00000019929.16	ENSMUSG00000019929	13179	decorin [Source:MGI Symbol;Acc:MGI:94872]
Pcdhgc5	325.786	-0.696152	0.168748	-4.1254	3.70091e-05	0.0178617	248.816	204.766	272.65	428.26	310.096	539.629	331.228	206.524	317.799	466.106	257.775	ENSMUSG00000102543.5	ENSMUSG00000102543	93708	protocadherin gamma subfamily C, 5 [Source:MGI Symbol;Acc:MGI:1935205]
Ctla2a	126.711	0.961649	0.240744	3.99449	6.48346e-05	0.021576	86.9648	88.4884	238.177	88.3711	218.333	99.175	174.201	181.013	72.47	49.989	96.6368	ENSMUSG00000044258.10	ENSMUSG00000044258	13024	cytotoxic T lymphocyte-associated protein 2 alpha [Source:MGI Symbol;Acc:MGI:88554]
Chrnb3	684.699	4.05297	1.02473	3.95517	7.64816e-05	0.0231775	1184.65	324.701	1535.61	47.5845	1908.04	52.5044	112.863	1890.31	40.3931	29.6638	405.369	ENSMUSG00000031492.13	ENSMUSG00000031492	108043	cholinergic receptor, nicotinic, beta polypeptide 3 [Source:MGI Symbol;Acc:MGI:106212]
Apoo	169.918	0.716018	0.182172	3.93046	8.47843e-05	0.0246977	217.895	197.453	222.507	125.759	199.348	110.843	190.149	178.583	157.414	102.725	166.417	ENSMUSG00000079508.8	ENSMUSG00000079508	68316	apolipoprotein O [Source:MGI Symbol;Acc:MGI:1915566]
Cacna1b	2614.44	-0.661487	0.180081	-3.67328	0.000239456	0.0416046	2405.06	2225.37	1842.73	3436.28	1806.78	3261.11	2524.69	1576.87	3341.94	4074.24	2263.73	ENSMUSG00000004113.18	ENSMUSG00000004113	12287	calcium channel, voltage-dependent, N type, alpha 1B subunit [Source:MGI Symbol;Acc:MGI:88296]
Abhd17b	1386.91	0.489877	0.125168	3.91375	9.08729e-05	0.0257427	1930.14	1752.22	1269.23	907.504	1313.16	985.916	1143.35	1421.37	1629.39	1128.87	1774.81	ENSMUSG00000047368.4	ENSMUSG00000047368	226016	abhydrolase domain containing 17B [Source:MGI Symbol;Acc:MGI:1917816]
Tomm5	981.459	0.595572	0.152882	3.89563	9.79442e-05	0.0271556	772.538	689.624	1253.56	734.16	984.081	834.237	1191.19	1459.03	1009.83	718.249	1149.54	ENSMUSG00000078713.8	ENSMUSG00000078713	68512	translocase of outer mitochondrial membrane 5 [Source:MGI Symbol;Acc:MGI:1915762]
Tomm5	981.459	0.595572	0.152882	3.89563	9.79442e-05	0.0271556	772.538	689.624	1253.56	734.16	984.081	834.237	1191.19	1459.03	1009.83	718.249	1149.54	ENSMUSG00000078713.8	ENSMUSG00000078713	666377	translocase of outer mitochondrial membrane 5 [Source:MGI Symbol;Acc:MGI:1915762]
Degs1	3268.98	0.324149	0.0834023	3.88658	0.000101667	0.0276005	3054.88	3594.38	3522.51	2858.47	3474.34	2607.72	3590.75	4152.35	3207.69	2694.74	3200.95	ENSMUSG00000038633.5	ENSMUSG00000038633	13244	delta(4)-desaturase, sphingolipid 1 [Source:MGI Symbol;Acc:MGI:1097711]
Kcnb1	3001.31	-0.621532	0.152477	-4.07624	4.57689e-05	0.0184333	1848.49	2112.75	2739.03	4156.84	3021.86	4317.03	2571.31	2040.95	3305.11	4271.18	2629.85	ENSMUSG00000050556.9	ENSMUSG00000050556	16500	potassium voltage gated channel, Shab-related subfamily, member 1 [Source:MGI Symbol;Acc:MGI:96666]
Kcnq2	9506.89	-0.409295	0.109221	-3.7474	0.000178679	0.0369438	8139.43	7615.12	9028.77	12191.8	8761.8	10780.9	8821.69	6295.35	10404.8	13116.2	9419.91	ENSMUSG00000016346.17	ENSMUSG00000016346	16536	potassium voltage-gated channel, subfamily Q, member 2 [Source:MGI Symbol;Acc:MGI:1309503]
Pbx3	1207.24	1.18802	0.312954	3.79614	0.000146966	0.0348202	1419.46	1311.24	1870.94	543.822	2002.97	627.136	744.649	2156.36	867.264	597.946	1137.83	ENSMUSG00000038718.15	ENSMUSG00000038718	18516	pre B cell leukemia homeobox 3 [Source:MGI Symbol;Acc:MGI:97496]
Synpo2	562.31	-2.07892	0.346875	-5.99328	2.05648e-09	1.10382e-05	107.257	152.844	225.641	363.681	240.483	1388.45	225.725	224.747	418.187	2290.71	547.685	ENSMUSG00000050315.14	ENSMUSG00000050315	118449	synaptopodin 2 [Source:MGI Symbol;Acc:MGI:2153070]
Unc5c	1214.21	-0.611339	0.169942	-3.59734	0.000321486	0.0481527	791.863	855.631	1068.66	1998.55	1275.19	1502.21	977.735	855.254	1134.57	1621.35	1275.33	ENSMUSG00000059921.15	ENSMUSG00000059921	22253	unc-5 netrin receptor C [Source:MGI Symbol;Acc:MGI:1095412]
Lrrc7	860.014	-1.38306	0.346583	-3.99056	6.59174e-05	0.021576	334.332	331.283	802.279	1315.37	791.062	2578.55	388.886	263.622	798.952	1211.96	643.863	ENSMUSG00000028176.11	ENSMUSG00000028176	242274	leucine rich repeat containing 7 [Source:MGI Symbol;Acc:MGI:2676665]
Lyz2	270.481	1.0481	0.280057	3.74246	0.000182231	0.0369438	179.727	109.696	554.701	129.158	484.13	212.935	377.845	365.67	206.124	153.538	201.767	ENSMUSG00000069516.8	ENSMUSG00000069516	17105	lysozyme 2 [Source:MGI Symbol;Acc:MGI:96897]
Foxa1	366.93	1.56175	0.418893	3.72829	0.000192785	0.0369438	458.015	263.271	460.684	135.956	787.897	157.513	208.551	857.684	260.179	137.744	308.733	ENSMUSG00000035451.7	ENSMUSG00000035451	15375	forkhead box A1 [Source:MGI Symbol;Acc:MGI:1347472]
Prdx3	2277.02	0.508825	0.136045	3.74013	0.000183926	0.0369438	2396.85	1910.91	2641.88	1879.59	2857.31	1779.32	2701.34	3028.62	1964.41	1684.52	2202.45	ENSMUSG00000024997.7	ENSMUSG00000024997	11757	peroxiredoxin 3 [Source:MGI Symbol;Acc:MGI:88034]
Gabbr2	5207.18	-0.730499	0.166715	-4.38172	1.17748e-05	0.00767185	2864.04	3588.53	4732.19	5533.39	4891.93	7936.92	4105.99	4134.13	5038.45	9596.52	4856.86	ENSMUSG00000039809.10	ENSMUSG00000039809	242425	gamma-aminobutyric acid (GABA) B receptor, 2 [Source:MGI Symbol;Acc:MGI:2386030]
Grin3a	2914.62	-0.545012	0.145231	-3.75273	0.000174921	0.0369438	2059.62	2208.55	2673.22	3759.17	2838.33	4209.1	2794.58	2167.29	3158.98	3869.75	2322.27	ENSMUSG00000039579.15	ENSMUSG00000039579	242443	glutamate receptor ionotropic, NMDA3A [Source:MGI Symbol;Acc:MGI:1933206]
Rims3	2070.8	-1.06643	0.190381	-5.60157	2.12422e-08	6.92017e-05	795.245	987.998	1413.39	2929.84	1740.34	3987.42	1795.99	1252.51	2285.18	3848.88	1741.99	ENSMUSG00000032890.17	ENSMUSG00000032890	242662	regulating synaptic membrane exocytosis 3 [Source:MGI Symbol;Acc:MGI:2443331]
Nostrin	151.729	1.11541	0.298626	3.73516	0.000187597	0.0369438	111.605	127.248	219.373	64.5789	212.005	87.5074	130.037	267.267	134.842	96.9567	217.605	ENSMUSG00000034738.8	ENSMUSG00000034738	329416	nitric oxide synthase trafficker [Source:MGI Symbol;Acc:MGI:3606242]
Sorcs2	2183.55	-0.632198	0.167183	-3.78147	0.000155902	0.0362779	1408.83	1621.31	1545.01	2766.7	1563.14	3126.93	2276.88	2392.04	2316.66	3066.77	1934.8	ENSMUSG00000029093.14	ENSMUSG00000029093	81840	sortilin-related VPS10 domain containing receptor 2 [Source:MGI Symbol;Acc:MGI:1932289]
Ndufaf4	866.783	0.497756	0.132688	3.75133	0.000175899	0.0369438	1320.9	1045.04	886.894	533.626	797.39	627.136	793.719	834.601	946.862	729.51	1018.93	ENSMUSG00000028261.13	ENSMUSG00000028261	68493	NADH:ubiquinone oxidoreductase complex assembly factor 4 [Source:MGI Symbol;Acc:MGI:1915743]
Fras1	333.056	-0.974066	0.270339	-3.60313	0.000314411	0.0476405	223.693	288.867	213.105	292.305	268.961	562.964	161.933	161.575	416.999	684.602	388.613	ENSMUSG00000034687.8	ENSMUSG00000034687	231470	Fraser extracellular matrix complex subunit 1 [Source:MGI Symbol;Acc:MGI:2385368]
Srrm4	881.346	-0.797644	0.181867	-4.38586	1.15527e-05	0.00767185	648.371	854.9	570.37	1390.15	775.24	1236.77	799.853	679.101	877.362	1168.56	694.132	ENSMUSG00000063919.11	ENSMUSG00000063919	68955	serine/arginine repetitive matrix 4 [Source:MGI Symbol;Acc:MGI:1916205]
Dnah10	109.48	-1.84575	0.442785	-4.16851	3.06597e-05	0.0166469	36.2354	105.308	40.7407	248.119	44.2995	157.513	88.3273	31.5861	99.2007	270.545	82.4052	ENSMUSG00000038011.15	ENSMUSG00000038011	56087	dynein, axonemal, heavy chain 10 [Source:MGI Symbol;Acc:MGI:1860299]
Ndufab1	2168.34	0.367684	0.0985646	3.73039	0.000191186	0.0369438	1887.14	1757.34	2566.67	2080.12	2414.32	1860.99	2501.38	2545.11	2125.98	1725.45	2387.23	ENSMUSG00000030869.11	ENSMUSG00000030869	70316	NADH:ubiquinone oxidoreductase subunit AB1 [Source:MGI Symbol;Acc:MGI:1917566]
Lamp5	430.536	0.706753	0.190085	3.71809	0.000200738	0.0379103	665.281	550.676	457.55	312.698	480.965	212.935	558.18	405.76	389.081	301.307	401.467	ENSMUSG00000027270.14	ENSMUSG00000027270	76161	lysosomal-associated membrane protein family, member 5 [Source:MGI Symbol;Acc:MGI:1923411]
Cacna1c	1568.56	-0.867593	0.186398	-4.65451	3.24757e-06	0.00384719	922.311	1206.66	1294.3	2386.02	1360.63	2286.86	1219.41	821.238	1680.47	2580.75	1495.46	ENSMUSG00000051331.15	ENSMUSG00000051331	12288	calcium channel, voltage-dependent, L type, alpha 1C subunit [Source:MGI Symbol;Acc:MGI:103013]
Prkcg	1245.55	-1.34539	0.330429	-4.07165	4.6681e-05	0.0184333	614.552	1340.49	401.14	910.902	442.995	1939.75	1009.63	951.227	1159.52	3588.5	1342.36	ENSMUSG00000078816.9	ENSMUSG00000078816	18752	protein kinase C, gamma [Source:MGI Symbol;Acc:MGI:97597]
Prkcg	1245.55	-1.34539	0.330429	-4.07165	4.6681e-05	0.0184333	614.552	1340.49	401.14	910.902	442.995	1939.75	1009.63	951.227	1159.52	3588.5	1342.36	ENSMUSG00000097449.9	ENSMUSG00000097449	18752	protein kinase C, gamma [Source:NCBI gene;Acc:18752]
Zfp865	654.865	-0.508227	0.137697	-3.6909	0.000223463	0.0398897	569.62	774.456	473.219	730.761	550.579	758.397	488.254	532.104	698.563	907.493	720.07	ENSMUSG00000074405.8	ENSMUSG00000074405	319748	zinc finger protein 865 [Source:MGI Symbol;Acc:MGI:2442656]
Dpy19l3	1383.97	-0.566993	0.118808	-4.77234	1.82099e-06	0.00338991	926.176	966.79	1206.55	2015.54	1237.22	2056.42	1532.23	1358.2	1161.3	1615.72	1147.48	ENSMUSG00000043671.14	ENSMUSG00000043671	233115	dpy-19-like 3 (C. elegans) [Source:MGI Symbol;Acc:MGI:2443952]
Gabrg3	175.721	-1.49778	0.417756	-3.5853	0.000336693	0.0492971	48.3138	48.9977	90.8832	513.232	104.42	358.78	181.562	58.3128	211.47	236.624	80.3394	ENSMUSG00000055026.13	ENSMUSG00000055026	14407	gamma-aminobutyric acid (GABA) A receptor, subunit gamma 3 [Source:MGI Symbol;Acc:MGI:95624]
Myo7a	811.067	-0.550294	0.147471	-3.73155	0.000190302	0.0369438	693.786	731.309	843.02	1087.64	730.941	1082.17	699.258	556.401	791.824	1036.04	669.342	ENSMUSG00000030761.15	ENSMUSG00000030761	17921	myosin VIIA [Source:MGI Symbol;Acc:MGI:104510]
Mut	1907.08	0.429653	0.116036	3.70275	0.000213271	0.0391906	2025.8	1456.77	2018.23	1638.26	2401.66	1855.16	2344.35	1966.84	1962.63	1388.98	1919.19	ENSMUSG00000023921.9	ENSMUSG00000023921	17850	methylmalonyl-Coenzyme A mutase [Source:MGI Symbol;Acc:MGI:97239]
C1qb	1326.13	0.527739	0.142675	3.6989	0.000216539	0.0391906	882.21	741.547	1723.65	1125.03	1582.12	1344.7	2070.79	1653.41	1160.11	912.849	1391.02	ENSMUSG00000036905.8	ENSMUSG00000036905	12260	complement component 1, q subcomponent, beta polypeptide [Source:MGI Symbol;Acc:MGI:88224]
Higd1a	2732.23	0.605098	0.164168	3.68584	0.000227952	0.0401411	3387.76	2841.87	3300	1794.61	3297.14	1992.25	2527.14	3544.93	2422.99	2035.95	2909.89	ENSMUSG00000038412.8	ENSMUSG00000038412	56295	HIG1 domain family, member 1A [Source:MGI Symbol;Acc:MGI:1930666]
Tenm3	2844.18	-0.772127	0.121013	-6.38052	1.76492e-10	2.29987e-06	1611.27	1924.8	2174.93	3833.95	2423.81	4182.85	2333.31	2088.33	3168.48	4721.63	2822.67	ENSMUSG00000031561.16	ENSMUSG00000031561	23965	teneurin transmembrane protein 3 [Source:MGI Symbol;Acc:MGI:1345183]
Zfp423	2531.77	-0.70629	0.182361	-3.87304	0.000107486	0.0281801	967.242	1502.11	2726.5	3279.93	2575.7	5416.71	2554.13	2877.98	1625.82	2528.57	1794.78	ENSMUSG00000045333.15	ENSMUSG00000045333	94187	zinc finger protein 423 [Source:MGI Symbol;Acc:MGI:1891217]
Amotl1	5562.88	-0.621733	0.132686	-4.68574	2.78952e-06	0.00384719	2954.87	2876.97	5775.78	7467.36	6322.16	9360.37	4981.91	4837.53	4320.28	7417.19	4877.29	ENSMUSG00000013076.17	ENSMUSG00000013076	75723	angiomotin-like 1 [Source:MGI Symbol;Acc:MGI:1922973]
Slc36a4	1091.08	-0.516557	0.141223	-3.65773	0.000254463	0.0425949	765.774	833.692	1049.86	1556.69	946.11	1391.37	926.21	917.211	1236.74	1397.22	981.058	ENSMUSG00000043885.14	ENSMUSG00000043885	234967	solute carrier family 36 (proton/amino acid symporter), member 4 [Source:MGI Symbol;Acc:MGI:2442595]
Zic1	604.719	-1.74319	0.44367	-3.92903	8.52886e-05	0.0246977	193.255	572.615	172.365	261.715	189.855	1245.52	261.302	217.458	596.392	1911.94	1029.49	ENSMUSG00000032368.14	ENSMUSG00000032368	22771	zinc finger protein of the cerebellum 1 [Source:MGI Symbol;Acc:MGI:106683]
Cox20	426.796	0.571178	0.156258	3.65535	0.000256829	0.0425949	619.383	602.598	429.345	302.501	442.995	341.279	409.741	524.815	375.418	235.113	411.567	ENSMUSG00000026500.6	ENSMUSG00000026500	66359	cytochrome c oxidase assembly protein 20 [Source:MGI Symbol;Acc:MGI:1913609]
Cox20	426.796	0.571178	0.156258	3.65535	0.000256829	0.0425949	619.383	602.598	429.345	302.501	442.995	341.279	409.741	524.815	375.418	235.113	411.567	ENSMUSG00000111742.1	ENSMUSG00000111742	66359	cytochrome c oxidase assembly protein 20 [Source:MGI Symbol;Acc:MGI:1913609]
Nhsl2	1778.37	-0.858765	0.214954	-3.99511	6.46641e-05	0.021576	722.775	774.456	1855.27	3184.76	1942.85	3269.86	1448.81	909.922	1783.24	2365.14	1304.94	ENSMUSG00000079481.11	ENSMUSG00000079481	100042480	NHS-like 2 [Source:MGI Symbol;Acc:MGI:3645090]
Iqsec2	1658.38	-0.413475	0.108477	-3.81163	0.000138055	0.0333146	1353.75	1414.35	1494.87	1991.75	1699.2	2100.18	1708.89	1472.4	1432.17	2095.01	1479.62	ENSMUSG00000041115.16	ENSMUSG00000041115	245666	IQ motif and Sec7 domain 2 [Source:MGI Symbol;Acc:MGI:3528396]

### Sheet: DS
Gene	baseMean	log2FoldChange	lfcSE	stat	pvalue	padj	WT_DS	DAT:TH_KO_High_DS	WT_DS.1	DAT:TH_KO_Low_DS	WT_DS.2	WT_DS.3	DAT:TH_KO_Low_DS.1	DAT:TH_KO_High_DS.1	DAT:TH_KO_High_DS.2	DAT:TH_KO_Low_DS.2	ensembl_gene_id_version	ensembl_gene_id	entrezgene	description
Wdfy1	515.382	-1.83535	0.358341	-5.1218	3.02629e-07	0.00203937	573.976	452.686	213.867	730.705	227.181	191.629	900.664	749.795	312.355	800.96	ENSMUSG00000073643.11	ENSMUSG00000073643	69368	WD repeat and FYVE domain containing 1 [Source:MGI Symbol;Acc:MGI:1916618]
Sntg2	79.7743	1.89267	0.378159	5.00496	5.5875e-07	0.00208358	183.519	33.3518	120.975	39.6165	113.591	103.185	26.2793	40.0654	69.0687	68.0906	ENSMUSG00000020672.14	ENSMUSG00000020672	268534	syntrophin, gamma 2 [Source:MGI Symbol;Acc:MGI:1919541]
Slc7a8	1371.55	-0.740984	0.172079	-4.30606	1.66186e-05	0.0354118	1351.07	2209.84	848.989	1615.47	1161.03	943.403	1610.2	1337.04	1222.62	1415.87	ENSMUSG00000022180.7	ENSMUSG00000022180	50934	solute carrier family 7 (cationic amino acid transporter, y+ system), member 8 [Source:MGI Symbol;Acc:MGI:1355323]
Nefm	4894.31	0.743735	0.146862	5.06418	4.10172e-07	0.00203937	4801.14	3586.26	7712.19	4305	6423.33	6724.21	3934.73	6073.91	2985.42	2396.91	ENSMUSG00000022054.11	ENSMUSG00000022054	18040	neurofilament, medium polypeptide [Source:MGI Symbol;Acc:MGI:97314]
Fam43a	472.104	-1.09977	0.234298	-4.69389	2.6806e-06	0.00666398	310.645	536.252	265.714	801.135	324.389	265.332	566.2	539.165	622.134	490.073	ENSMUSG00000046546.3	ENSMUSG00000046546	224093	family with sequence similarity 43, member A [Source:MGI Symbol;Acc:MGI:2676309]
Pdyn	1016.17	2.44231	0.206826	11.8085	3.52823e-32	5.26271e-28	1304.71	333.144	2428.15	393.965	1712.6	2142.31	365.521	756.663	426.267	298.344	ENSMUSG00000027400.11	ENSMUSG00000027400	18610	prodynorphin [Source:MGI Symbol;Acc:MGI:97535]
Anxa3	432.73	-1.14821	0.231958	-4.95009	7.41779e-07	0.00221287	254.251	519.389	285.156	556.833	282.884	186.715	518.419	678.822	469.048	575.783	ENSMUSG00000029484.12	ENSMUSG00000029484	11745	annexin A3 [Source:MGI Symbol;Acc:MGI:1201378]

### Sheet: VS
Gene	baseMean	log2FoldChange	lfcSE	stat	pvalue	padj	WT_VS	DAT:TH_KO_High_VS	DAT:TH_KO_High_VS.1	WT_VS.1	DAT:TH_KO_Low_VS	WT_VS.2	DAT:TH_KO_Low_VS.1	WT_VS.3	DAT:TH_KO_High_VS.2	WT_VS.4	DAT:TH_KO_Low_VS.2	WT_VS.5	ensembl_gene_id_version	ensembl_gene_id	entrezgene	description
Sntg2	112.097	1.17541	0.251733	4.6693	3.02227e-06	0.0244336	191.35	97.9102	72.2846	149.167	67.7066	101.043	45.6998	136.016	83.5608	137.4	73.2171	189.804	ENSMUSG00000020672.14	ENSMUSG00000020672	268534	syntrophin, gamma 2 [Source:MGI Symbol;Acc:MGI:1919541]
Gpx6	105.334	1.60936	0.345879	4.65295	3.27221e-06	0.0244336	78.0262	73.1636	83.3111	137.693	80.0169	183.715	78.3425	256.447	74.4548	105.912	19.4167	93.5092	ENSMUSG00000004341.8	ENSMUSG00000004341	75512	glutathione peroxidase 6 [Source:MGI Symbol;Acc:MGI:1922762]
Shisa8	228.841	-1.0293	0.232119	-4.43437	9.23399e-06	0.0459668	134.224	350.755	249.933	97.5325	252.361	79.6098	238.292	92.0943	454.228	229.572	320.78	246.705	ENSMUSG00000096883.2	ENSMUSG00000096883	435145	shisa family member 8 [Source:MGI Symbol;Acc:MGI:2146080]
